# CROPseq-multi: a universal solution for multiplexed perturbation in high-content pooled CRISPR screens

**DOI:** 10.1101/2024.03.17.585235

**Authors:** Russell T. Walton, Yue Qin, Bryce Kirby, J. Owen Andrews, Mikko Taipale, Byunguk Kang, Paul C. Blainey

## Abstract

Forward genetic screens seek to dissect complex biological systems by systematically perturbing genetic elements and observing the resulting phenotypes. While standard screening methodologies introduce individual perturbations, multiplexing perturbations improves the performance of single-target screens and enables combinatorial screens for the study of genetic interactions. Current tools for multiplexing perturbations are limited by technical challenges and do not offer compatibility across diverse screening methodologies, including enrichment, single-cell sequencing, and optical pooled screens. Here, we report the development of CROPseq-multi (CSM), a CROPseq^1^-inspired lentiviral system to multiplex Streptococcus pyogenes (Sp) Cas9-based perturbations with versatile readout compatibility and high performance for both perturbation and barcode identification. CSM has equivalent per-guide activity to CROPseq and low lentiviral recombination frequencies. Dual-guide CSM libraries are constructed in a single, facile molecular cloning step that facilitates the use of unique molecular identifiers. CSM is compatible with enrichment screening methodologies, single-cell RNA-sequencing readouts, and optical pooled screens. For optical pooled screens, an optimized and multiplexed *in situ* detection protocol improves barcode counts 10-fold (for mRNA detection), enables detection of recombination events, and reduces the number of sequencing cycles required for decoding by 3-fold relative to CROPseq. CROPseq-multi-v2 (CSMv2) adds compatibility for detection methods based on T7 RNA polymerase *in vitro* transcription^2–5^. CSM provides a single system for CRISPR screens that is compatible with individual and combinatorial perturbations, diverse SpCas9-based perturbation technologies, and multiple high-content, single-cell phenotypic readouts.
