## Supplementary Table 2 for "CROPseq-multi: a universal solution for multiplexed perturbation in high-content pooled CRISPR screens"

### Sheet: plasmids
identifier	description	addgene ID	notes
n/a	CROPseq-Puro-v2	127458	CROPseq entry vector, Puromycin resistance selection
pRW1441	CROPseq-multi-Puro	216217	Entry vector to clone sgRNA(s) into the CROPseq-multi construct with Puromycin resistance
pRW1445	CROPseq-multi-Zeo	216218	Entry vector to clone sgRNA(s) into the CROPseq-multi construct with Zeocin resistance
pRW1447	CROPseq-multi-EBFP2-NLS	216219	Entry vector to clone sgRNA(s) into the CROPseq-multi construct with nuclear-localized EBFP2 expression
pRW1484	CROPseq-multi-v2-Puro-BsmBI_entry	225752	Entry vector to clone sgRNA(s) into the CROPseq-multi-v2 construct with Puromycin resistance; v2 is compatible with T7 in vitro transcription detection
pRW1500	CROPseq-multi-v2-Zeo-BsmBI_entry	225753	Entry vector to clone sgRNA(s) into the CROPseq-multi-v2 construct with Zeocin resistance; v2 is compatible with T7 in vitro transcription detection
pRW1506	CROPseq-multi-v2-mTagBFP2-NLS-BsmBI_entry	225754	Entry vector to clone sgRNA(s) into the CROPseq-multi-v2 construct with nuclear-localized mTagBFP2-NLS; v2 is compatible with T7 in vitro transcription detection
pRW1509	CROPseq-multi-v2-palmitoyl-mTagBFP2-BsmBI_entry	225755	Entry vector to clone sgRNA(s) into the CROPseq-multi-v2 construct with membrane-localized palmitoyl-mTagBFP2; v2 is compatible with T7 in vitro transcription detection
pRW1512	CROPseq-multi-v2-SpCas9-P2A-Puro-BsmBI_entry	225756	Entry vector to clone sgRNA(s) into the CROPseq-multi-v2 construct with expression of SpCas9 and Puromycin resistance; v2 is compatible with T7 in vitro transcription detection

### Sheet: oligos
category	identifier	sequence	description	barcode	notes
in situ detection
RT primer	oRW982	G+TT+CA+GTGGTAGAATTCTCGCCTG	LNA RT primer in tRNA_G (NOT biotinylated) for spacer/iBAR 1	n/a	NOT reccomended
RT primer	oRW893	/5Biosg/GTTCAGTGGTAGAATTCTCGCCTG	RT primer in tRNA_G (biotinylated) for spacer/iBAR 1	n/a
RT primer	oRW887	/5Biosg/AGGGTGCGAGAGGTCCCGGGTTC	RT primer in tRNA_P (biotinylated) for spacer/iBAR 2	n/a
RT primer	oRW965	/5Biosg/TGGTTAGCACTCTGGACTCTGAATC	RT primer in tRNA_Q (biotinylated) for spacer/iBAR 2	n/a
RT primer	oRW967	/5Biosg/TTAGCATGCACGAGGTCCTGGGTT	RT primer in tRNA_A (biotinylated) for spacer/iBAR 2	n/a
padlock probe	oRW963	/5Phos/gcattggccgggaatcgCTCCTGTTCGACAGTCAGCGCCATCTCCGACTTATTgaacttgctaagcagtc	padlock probe for spacer/iBar 1 of CROPseq_multi	n/a
padlock probe	oRW968	/5Phos/ggaggtactggggatcgTCCTGTTCGACAGTCAGCCGCATCTGCGTCTATTTAcaacttgctatgctgtt	padlock probe for spacer/iBar 2 of CROPseq_multi with tRNA_A	n/a
padlock probe	oRW964	/5Phos/ggctcgtccgggatttgTCCTGTTCGACAGTCAGCCGCATCTGCGTCTATTTAcaacttgctatgctgtt	padlock probe for spacer/iBar 2 of CROPseq_multi with tRNA_P	n/a
padlock probe	oRW966	/5Phos/ggttccaccgagatttgTCCTGTTCGACAGTCAGCCGCATCTGCGTCTATTTAcaacttgctatgctgtt	padlock probe for spacer/iBar 2 of CROPseq_multi with tRNA_Q	n/a
SBS primer	oRW995	/5ATTO425N/CTCCTGTTCGACAGTCAGCGCCATCTCCGACTTATTgaacttgctaagcagtc	SBS primer for first iBar of CROPseq_multi with 5' ATTO 425 fluorophore	n/a
SBS primer	oRW1113	/5Alex488N/CTCCTGTTCGACAGTCAGCGCCATCTCCGACTTATTgaacttgctaagcagtc	SBS primer for first iBar of CROPseq_multi with 5' Alexa Fluor 488 fluorophore	n/a
SBS primer	oRW981	CTCCTGTTCGACAGTCAGCGCCATCTCCGACTTATTgaacttgctaagcagtc	SBS primer for iBAR 1 of CROPseq_multi	n/a
SBS primer	oRW938	TCCTGTTCGACAGTCAGCCGCATCTGCGTCTATTTAcaacttgctatgctgtt	SBS primer for iBAR 2 of CROPseq_multi	n/a
5' direct-capture scRNA-seq
RT primer	oRW1220	AAGCAGTGGTATCAACGCAGAGTACcaagttgtgtacggaccagc*c	CSM sgRNA1 5' targeted capture RT primer	n/a
RT primer	oRW1221	AAGCAGTGGTATCAACGCAGAGTACcaagttgataacggactagc*c	CSM sgRNA2 5' targeted capture RT primer	n/a
cDNA dialout primer	oRW1223	GATCTACACTCTTTCCctacacgacgctcttccgat	CSM sgRNA 5' cDNA dialout forward primer	n/a
cDNA dialout primer	oRW1226	GTGACTGGAGTTCAGACGTGTGCTCTTCCGATCTgccttatttgaacttgctaagcagtc	CSM sgRNA1 5' cDNA dialout reverse primer	n/a
cDNA dialout primer	oRW1227	GTGACTGGAGTTCAGACGTGTGCTCTTCCGATCTgccttatttcaacttgctatgctgtt	CSM sgRNA2 5' cDNA dialout reverse primer	n/a
cloning CROPseq-multi libraries
oligo pool dialout primer	oRW1083	CCGGCCAACATACCCGTCTC	short fwd dialout primer 0 (14 bp + BsmBI)	n/a
oligo pool dialout primer	oRW1084	TTATGATTTCCCGTCGTCTC	short fwd dialout primer 1 (14 bp + BsmBI)	n/a
oligo pool dialout primer	oRW1085	AAACGGCTAGATGCCGTCTC	short fwd dialout primer 2 (14 bp + BsmBI)	n/a
oligo pool dialout primer	oRW1086	CTCGTTCCTTTCGACGTCTC	short rev dialout primer 0 (14 bp + BsmBI)	n/a
oligo pool dialout primer	oRW1087	TTTCCTGAATGAGCCGTCTC	short rev dialout primer 1 (14 bp + BsmBI)	n/a
oligo pool dialout primer	oRW1088	TCTTTCCCCTTTCCCGTCTC	short rev dialout primer 2 (14 bp + BsmBI)	n/a
oligo pool dialout primer	oRW1103	CACCACCGTCTCATGTTNNNBNNNBNNNBTCCAGCATAGCTCTGAAAC	rev dialout primer to randomize CROPseq-multi iBAR2 (no U6 term) v1	n/a	to randomize iBAR2 (i.e. for use as a clonal barcode)
oligo pool dialout primer	oRW1104	CACCACCGTCTCATGTTNNBNNNBNNNBNTCCAGCATAGCTCTGAAAC	rev dialout primer to randomize CROPseq-multi iBAR2 (no U6 term) v2	n/a	to randomize iBAR2 (i.e. for use as a clonal barcode)
oligo pool dialout primer	oRW1105	CACCACCGTCTCATGTTNBNNNBNNNBNNTCCAGCATAGCTCTGAAAC	rev dialout primer to randomize CROPseq-multi iBAR2 (no U6 term) v3	n/a	to randomize iBAR2 (i.e. for use as a clonal barcode)
oligo pool dialout primer	oRW1106	CACCACCGTCTCATGTTBNNNBNNNBNNNTCCAGCATAGCTCTGAAAC	rev dialout primer to randomize CROPseq-multi iBAR2 (no U6 term) v4	n/a	to randomize iBAR2 (i.e. for use as a clonal barcode)
NGS of CROPseq-multi libraries
NGS of CROPseq-multi libraries	oRW1213	AATGATACGGCGACCACCGAGATCTACACTAGATCGCACACTCTTTCCCTACACGACGCTCTTCCGATCTgttcgattcccggccaatgc	Index 501 - CROPseq_multi 1-PCR lib prep P5 primer v2	TAGATCGC	Illumina Forward Strand or Reverse Complement Workflows
NGS of CROPseq-multi libraries	oRW1214	AATGATACGGCGACCACCGAGATCTACACCTCTCTATACACTCTTTCCCTACACGACGCTCTTCCGATCTgttcgattcccggccaatgc	Index 502 - CROPseq_multi 1-PCR lib prep P5 primer v2	CTCTCTAT	Illumina Forward Strand or Reverse Complement Workflows
NGS of CROPseq-multi libraries	oRW1215	AATGATACGGCGACCACCGAGATCTACACTATCCTCTACACTCTTTCCCTACACGACGCTCTTCCGATCTgttcgattcccggccaatgc	Index 503 - CROPseq_multi 1-PCR lib prep P5 primer v2	TATCCTCT	Illumina Forward Strand or Reverse Complement Workflows
NGS of CROPseq-multi libraries	oRW1216	AATGATACGGCGACCACCGAGATCTACACAGAGTAGAACACTCTTTCCCTACACGACGCTCTTCCGATCTgttcgattcccggccaatgc	Index 504 - CROPseq_multi 1-PCR lib prep P5 primer v2	AGAGTAGA	Illumina Forward Strand or Reverse Complement Workflows
NGS of CROPseq-multi libraries	oRW1217	AATGATACGGCGACCACCGAGATCTACACGTAAGGAGACACTCTTTCCCTACACGACGCTCTTCCGATCTgttcgattcccggccaatgc	Index 505 - CROPseq_multi 1-PCR lib prep P5 primer v2	GTAAGGAG	Illumina Forward Strand or Reverse Complement Workflows
NGS of CROPseq-multi libraries	oRW1095	CAAGCAGAAGACGGCATACGAGATTCGCCTTAGTGACTGGAGTTCAGACGTGTGCTCTTCCGATCTgccttatttcaacttgctatgctgtt	Index 701 - CROPseq_multi 1-PCR lib prep P7 primer v2	TCGCCTTA	does not capture most sgRNA deletion recombination events
NGS of CROPseq-multi libraries	oRW1096	CAAGCAGAAGACGGCATACGAGATCTAGTACGGTGACTGGAGTTCAGACGTGTGCTCTTCCGATCTgccttatttcaacttgctatgctgtt	Index 702 - CROPseq_multi 1-PCR lib prep P7 primer v2	CTAGTACG	does not capture most sgRNA deletion recombination events
NGS of CROPseq-multi libraries	oRW1097	CAAGCAGAAGACGGCATACGAGATTTCTGCCTGTGACTGGAGTTCAGACGTGTGCTCTTCCGATCTgccttatttcaacttgctatgctgtt	Index 703 - CROPseq_multi 1-PCR lib prep P7 primer v2	TTCTGCCT	does not capture most sgRNA deletion recombination events
NGS of CROPseq-multi libraries	oRW1098	CAAGCAGAAGACGGCATACGAGATGCTCAGGAGTGACTGGAGTTCAGACGTGTGCTCTTCCGATCTgccttatttcaacttgctatgctgtt	Index 704 - CROPseq_multi 1-PCR lib prep P7 primer v2	GCTCAGGA	does not capture most sgRNA deletion recombination events
NGS of CROPseq-multi libraries	oRW1101	TCTTTCCCTACACGACGCTCTTCCGATCTGTTCGATTCCCGGCCAATGCA	CROPseq_multi 1-PCR Illumina custom read 1 (P5) sequencing primer	n/a
NGS of CROPseq-multi libraries	oRW1102	TTCAGACGTGTGCTCTTCCGATCTGCCTTATTTCAACTTGCTATGCTGTT	CROPseq_multi 1-PCR Illumina custom read 2 (P7 v2) sequencing primer	n/a	does not capture most sgRNA deletion recombination events
NGS of endogenous sites
NGS of endogenous sites	oRW905	acactctttccctacacgacgctcttccgatctATATTCCCAGGGCCGGTTAATGTG	AAVS1 P5 primer
NGS of endogenous sites	oRW906	gactggagttcagacgtgtgctcttccgatctGATCCTCTCTGGCTCCATCGTAA	AAVS1 P7 primer
NGS of endogenous sites	oRW908	acactctttccctacacgacgctcttccgatctGGACCAGAACAAAGTAAACATTGAAGG	HPRT1 P5 primer
NGS of endogenous sites	oRW911	gactggagttcagacgtgtgctcttccgatctGAAGGCTGAAAGGAGAGAACTTTAG	HPRT1 P7 primer
NGS indexing primers
NGS indexing primers	oRW351	AATGATACGGCGACCACCGAGATCTACACTAGATCGCACACTCTTTCCCTACACGACGCTCTTCCGATCT	A501	TAGATCGC
NGS indexing primers	oRW352	AATGATACGGCGACCACCGAGATCTACACCTCTCTATACACTCTTTCCCTACACGACGCTCTTCCGATCT	A502	CTCTCTAT
NGS indexing primers	oRW353	AATGATACGGCGACCACCGAGATCTACACTATCCTCTACACTCTTTCCCTACACGACGCTCTTCCGATCT	A503	TATCCTCT
NGS indexing primers	oRW354	AATGATACGGCGACCACCGAGATCTACACAGAGTAGAACACTCTTTCCCTACACGACGCTCTTCCGATCT	A504	AGAGTAGA
NGS indexing primers	oRW355	AATGATACGGCGACCACCGAGATCTACACGTAAGGAGACACTCTTTCCCTACACGACGCTCTTCCGATCT	A505	GTAAGGAG
NGS indexing primers	oRW356	AATGATACGGCGACCACCGAGATCTACACACTGCATAACACTCTTTCCCTACACGACGCTCTTCCGATCT	A506	ACTGCATA
NGS indexing primers	oRW357	AATGATACGGCGACCACCGAGATCTACACAAGGAGTAACACTCTTTCCCTACACGACGCTCTTCCGATCT	A507	AAGGAGTA
NGS indexing primers	oRW358	AATGATACGGCGACCACCGAGATCTACACCTAAGCCTACACTCTTTCCCTACACGACGCTCTTCCGATCT	A508	CTAAGCCT
NGS indexing primers	oRW359	AATGATACGGCGACCACCGAGATCTACACCGTCTAATACACTCTTTCCCTACACGACGCTCTTCCGATCT	A510	CGTCTAAT
NGS indexing primers	oRW360	AATGATACGGCGACCACCGAGATCTACACTCTCTCCGACACTCTTTCCCTACACGACGCTCTTCCGATCT	A511	TCTCTCCG
NGS indexing primers	oRW361	AATGATACGGCGACCACCGAGATCTACACTCGACTAGACACTCTTTCCCTACACGACGCTCTTCCGATCT	A513	TCGACTAG
NGS indexing primers	oRW362	AATGATACGGCGACCACCGAGATCTACACTTCTAGCTACACTCTTTCCCTACACGACGCTCTTCCGATCT	A515	TTCTAGCT
NGS indexing primers	oRW363	AATGATACGGCGACCACCGAGATCTACACCCTAGAGTACACTCTTTCCCTACACGACGCTCTTCCGATCT	A516	CCTAGAGT
NGS indexing primers	oRW364	AATGATACGGCGACCACCGAGATCTACACGCGTAAGAACACTCTTTCCCTACACGACGCTCTTCCGATCT	A517	GCGTAAGA
NGS indexing primers	oRW365	AATGATACGGCGACCACCGAGATCTACACCTATTAAGACACTCTTTCCCTACACGACGCTCTTCCGATCT	A518	CTATTAAG
NGS indexing primers	oRW366	AATGATACGGCGACCACCGAGATCTACACAAGGCTATACACTCTTTCCCTACACGACGCTCTTCCGATCT	A520	AAGGCTAT
NGS indexing primers	oRW327	CAAGCAGAAGACGGCATACGAGATTCGCCTTAGTGACTGGAGTTCAGACGTGTGCTCTTCCGATCT	A701	TCGCCTTA
NGS indexing primers	oRW328	CAAGCAGAAGACGGCATACGAGATCTAGTACGGTGACTGGAGTTCAGACGTGTGCTCTTCCGATCT	A702	CTAGTACG
NGS indexing primers	oRW329	CAAGCAGAAGACGGCATACGAGATTTCTGCCTGTGACTGGAGTTCAGACGTGTGCTCTTCCGATCT	A703	TTCTGCCT
NGS indexing primers	oRW330	CAAGCAGAAGACGGCATACGAGATGCTCAGGAGTGACTGGAGTTCAGACGTGTGCTCTTCCGATCT	A704	GCTCAGGA
NGS indexing primers	oRW331	CAAGCAGAAGACGGCATACGAGATAGGAGTCCGTGACTGGAGTTCAGACGTGTGCTCTTCCGATCT	A705	AGGAGTCC
NGS indexing primers	oRW332	CAAGCAGAAGACGGCATACGAGATCATGCCTAGTGACTGGAGTTCAGACGTGTGCTCTTCCGATCT	A706	CATGCCTA
NGS indexing primers	oRW333	CAAGCAGAAGACGGCATACGAGATGTAGAGAGGTGACTGGAGTTCAGACGTGTGCTCTTCCGATCT	A707	GTAGAGAG
NGS indexing primers	oRW334	CAAGCAGAAGACGGCATACGAGATCCTCTCTGGTGACTGGAGTTCAGACGTGTGCTCTTCCGATCT	A708	CCTCTCTG
NGS indexing primers	oRW335	CAAGCAGAAGACGGCATACGAGATAGCGTAGCGTGACTGGAGTTCAGACGTGTGCTCTTCCGATCT	A709	AGCGTAGC
NGS indexing primers	oRW336	CAAGCAGAAGACGGCATACGAGATCAGCCTCGGTGACTGGAGTTCAGACGTGTGCTCTTCCGATCT	A710	CAGCCTCG
NGS indexing primers	oRW337	CAAGCAGAAGACGGCATACGAGATTGCCTCTTGTGACTGGAGTTCAGACGTGTGCTCTTCCGATCT	A711	TGCCTCTT
NGS indexing primers	oRW338	CAAGCAGAAGACGGCATACGAGATTCCTCTACGTGACTGGAGTTCAGACGTGTGCTCTTCCGATCT	A712	TCCTCTAC
NGS indexing primers	oRW339	CAAGCAGAAGACGGCATACGAGATTCATGAGCGTGACTGGAGTTCAGACGTGTGCTCTTCCGATCT	A714	TCATGAGC
NGS indexing primers	oRW340	CAAGCAGAAGACGGCATACGAGATCCTGAGATGTGACTGGAGTTCAGACGTGTGCTCTTCCGATCT	A715	CCTGAGAT
NGS indexing primers	oRW341	CAAGCAGAAGACGGCATACGAGATTAGCGAGTGTGACTGGAGTTCAGACGTGTGCTCTTCCGATCT	A716	TAGCGAGT
NGS indexing primers	oRW342	CAAGCAGAAGACGGCATACGAGATGTAGCTCCGTGACTGGAGTTCAGACGTGTGCTCTTCCGATCT	A718	GTAGCTCC
NGS indexing primers	oRW343	CAAGCAGAAGACGGCATACGAGATTACTACGCGTGACTGGAGTTCAGACGTGTGCTCTTCCGATCT	A719	TACTACGC
NGS indexing primers	oRW344	CAAGCAGAAGACGGCATACGAGATAGGCTCCGGTGACTGGAGTTCAGACGTGTGCTCTTCCGATCT	A720	AGGCTCCG
NGS indexing primers	oRW345	CAAGCAGAAGACGGCATACGAGATGCAGCGTAGTGACTGGAGTTCAGACGTGTGCTCTTCCGATCT	A721	GCAGCGTA
NGS indexing primers	oRW346	CAAGCAGAAGACGGCATACGAGATCTGCGCATGTGACTGGAGTTCAGACGTGTGCTCTTCCGATCT	A722	CTGCGCAT
NGS indexing primers	oRW347	CAAGCAGAAGACGGCATACGAGATGAGCGCTAGTGACTGGAGTTCAGACGTGTGCTCTTCCGATCT	A723	GAGCGCTA
NGS indexing primers	oRW348	CAAGCAGAAGACGGCATACGAGATCGCTCAGTGTGACTGGAGTTCAGACGTGTGCTCTTCCGATCT	A724	CGCTCAGT
NGS indexing primers	oRW349	CAAGCAGAAGACGGCATACGAGATGTCTTAGGGTGACTGGAGTTCAGACGTGTGCTCTTCCGATCT	A726	GTCTTAGG
NGS indexing primers	oRW350	CAAGCAGAAGACGGCATACGAGATACTGATCGGTGACTGGAGTTCAGACGTGTGCTCTTCCGATCT	A727	ACTGATCG

### Sheet: library oligo designs
tRNA	oligo template	degenerate oligo example	oligo length
A	dialout_fwd-CGTCTCAATGCA-spacer1-GTTTGAGAGCTAAGCAGGA-ibar1-GACTGCTTAGCAAGTTCAAATAAGGCTGGTCCGTACACAACTTGGAAAAGTGGCAGCCGAGTCGGCTGCAACAAAGGGGGTATAGCTCAGTGGTAGAGCGCGTGCTTAGCATGCACGAGGTCCTGGGTTCGATCCCCAGTACCTCCA-spacer2-GTTTCAGAGCTATGCTGGA-ibar2-AACATGAGACG-dialout_rev	NNNNNNNNNNNNNNCGTCTCAATGCANNNNNNNNNNNNNNNNNNNNGTTTGAGAGCTAAGCAGGANNNNNNNNNNNNGACTGCTTAGCAAGTTCAAATAAGGCTGGTCCGTACACAACTTGGAAAAGTGGCAGCCGAGTCGGCTGCAACAAAGGGGGTATAGCTCAGTGGTAGAGCGCGTGCTTAGCATGCACGAGGTCCTGGGTTCGATCCCCAGTACCTCCANNNNNNNNNNNNNNNNNNNNGTTTCAGAGCTATGCTGGANNNNNNNNNNNNAACATGAGACGNNNNNNNNNNNNNN	300
P	dialout_fwd-CGTCTCAATGCA-spacer1-GTTTGAGAGCTAAGCAGGA-ibar1-GACTGCTTAGCAAGTTCAAATAAGGCTGGTCCGTACACAACTTGGAAAAGTGGCAGCCGAGTCGGCTGCAACAAAGGCTCGTTGGTCTAGGGGTATGATTCTCGCTTAGGGTGCGAGAGGTCCCGGGTTCAAATCCCGGACGAGCCC-spacer2-GTTTCAGAGCTATGCTGGA-ibar2-AACATGAGACG-dialout_rev	NNNNNNNNNNNNNNCGTCTCAATGCANNNNNNNNNNNNNNNNNNNNGTTTGAGAGCTAAGCAGGANNNNNNNNNNNNGACTGCTTAGCAAGTTCAAATAAGGCTGGTCCGTACACAACTTGGAAAAGTGGCAGCCGAGTCGGCTGCAACAAAGGCTCGTTGGTCTAGGGGTATGATTCTCGCTTAGGGTGCGAGAGGTCCCGGGTTCAAATCCCGGACGAGCCCNNNNNNNNNNNNNNNNNNNNGTTTCAGAGCTATGCTGGANNNNNNNNNNNNAACATGAGACGNNNNNNNNNNNNNN	300
Q	dialout_fwd-CGTCTCAATGCA-spacer1-GTTTGAGAGCTAAGCAGGA-ibar1-GACTGCTTAGCAAGTTCAAATAAGGCTGGTCCGTACACAACTTGGAAAAGTGGCAGCCGAGTCGGCTGCAACAAAGGTTCCATGGTGTAATGGTTAGCACTCTGGACTCTGAATCCAGCGATCCGAGTTCAAATCTCGGTGGAACCT-spacer2-GTTTCAGAGCTATGCTGGA-ibar2-AACATGAGACG-dialout_rev	NNNNNNNNNNNNNNCGTCTCAATGCANNNNNNNNNNNNNNNNNNNNGTTTGAGAGCTAAGCAGGANNNNNNNNNNNNGACTGCTTAGCAAGTTCAAATAAGGCTGGTCCGTACACAACTTGGAAAAGTGGCAGCCGAGTCGGCTGCAACAAAGGTTCCATGGTGTAATGGTTAGCACTCTGGACTCTGAATCCAGCGATCCGAGTTCAAATCTCGGTGGAACCTNNNNNNNNNNNNNNNNNNNNGTTTCAGAGCTATGCTGGANNNNNNNNNNNNAACATGAGACGNNNNNNNNNNNNNN	300

### Sheet: tRNA sequences
abbreviated name	GtRNAdb Gene Symbol	sequence	notes
tRNA G	tRNA-Gly-GCC-2-1	GCATTGGTGGTTCAGTGGTAGAATTCTCGCCTGCCACGCGGGAGGCCCGGGTTCGATTCCCGGCCAATGCA	leader tRNA
tRNA P	tRNA-Pro-AGG-2-4	GGCTCGTTGGTCTAGGGGTATGATTCTCGCTTAGGGTGCGAGAGGTCCCGGGTTCAAATCCCGGACGAGCCC	middle tRNA
tRNA Q	tRNA-Gln-CTG-1-5	GGTTCCATGGTGTAATGGTTAGCACTCTGGACTCTGAATCCAGCGATCCGAGTTCAAATCTCGGTGGAACCT	middle tRNA
tRNA A	tRNA-Ala-AGC-1-1	GGGGGTATAGCTCAGTGGTAGAGCGCGTGCTTAGCATGCACGAGGTCCTGGGTTCGATCCCCAGTACCTCCA	middle tRNA
tRNA V	tRNA-Val-AAC-1-2	GTTTCCGTAGTGTAGTGGTTATCACGTTCGCCTAACACGCGAAAGGTCCCCGGTTCGAAACCGGGCGGAAACA	not recommended
